# Glucocorticoids unleash immune-dependent melanoma control through inhibition of the GARP/TGF-β axis

**DOI:** 10.1101/2025.07.24.666619

**Authors:** Charles H. Earnshaw, Poppy Dunn, Shih-Chieh Chiang, Agrin Moeini, Maria A. Koufaki, Eduardo Bonavita, Massimo Russo, Laetitia Nebot-Bral, Kimberley Hockenhull, Erin Richardson, Anna Pidoux, Charlotte R. Bell, Alexander Baker, Richard Reeves, Robert Sellers, Sudhakar Sahoo, Victoria Fife, Matthew G. Roberts, Theophile Bigirumurame, Caroline Dive, Julia Newton-Bishop, Jérémie Nsengimana, Christopher E. M. Griffiths, Santiago Zelenay

**Author notes:** Department of Biomedical Sciences, Humanitas University; Milan, Italy (Eduardo Bonavita).

## Abstract

Half of advanced melanoma patients fail to benefit from immune checkpoint blockade and novel treatments are urgently required. Testing topical medications used in other skin diseases for anti-cancer activity in an immunotherapy-resistant murine melanoma model, we counterintuitively found that glucocorticoids elicit rapid cytotoxic T lymphocyte (CTL)-dependent tumor control. Genetic ablation of the glucocorticoid receptor in different cellular compartments revealed glucocorticoids acted not on immune cells but directly on tumor cells to downregulate expression of GARP (glycoprotein A repetitions predominant). This inhibited TGF-β signaling and unleashed CTL killing. In agreement, glucocorticoids stimulated tumor control in multiple cancer models, but only if the tumors also responded to pharmacological inhibition of TGF-β signaling. Furthermore, melanoma patients with high glucocorticoid receptor expression or signaling showed improved prognosis and lower TGF-β signaling in tumor-infiltrating CTLs. Additionally, elevated GARP expression correlated with reduced survival, including in immunotherapy-treated patients. Thus, the GARP/TGF-β axis emerges as a glucocorticoid-sensitive cancer cell-intrinsic immune evasive mechanism.

**Significance:** Screening widely used topical treatments in a melanoma model, this study uncovers a surprising role for glucocorticoids in triggering CD8^+^ T cell-dependent tumor control through downregulation of GARP and thus TGF-β signaling. Melanoma patient sample analysis supported these findings suggesting GARP/TGF-β activity functions as a tumor cell-intrinsic immune evasive mechanism, and GARP expression may serve as both a biomarker of poor antitumor immunity and a therapeutic target to improve the response to immunotherapy.
