## Supplementary Table S1 for "Glucocorticoids unleash immune-dependent melanoma control through inhibition of the GARP/TGF-β axis"

### Sheet: SZ26_CD8_ssGSEA GCT.PROJ.gct.GC
Upregulated	Downregulated
Mt2	Lrrc32 (Garp)
Zbtb16
Tsc22d3
Rgs2
Ctla2a
Foxred2
Fam46b
Per1
Sult1a1
Mt1
Ccdc3
Adamts1
Klf9
Deptor
Sgk1
Cyp26b1
Ankrd29
Scara5
Cebpd
Kcnj15
Dpep1
Cp
Rnf125
Serpina3m
