## Supplementary Table S2 for "Glucocorticoids unleash immune-dependent melanoma control through inhibition of the GARP/TGF-β axis"

### Sheet: SZ26_CD8_ssGSEA GCT.PROJ.gct.GC
GC-stimulated gene signature
MT2A
ZBTB16
TSC22D3
RGS2
FOXRED2
FAM46B
PER1
SULT1A1
MT1A
CCDC3
ADAMTS1
KLF9
DEPTOR
SGK1
CYP26B1
ANKRD29
SCARA5
CEBPD
KCNJ15
DPEP1
CP
RNF125
SERPINA3
