## Supplementary Table S4 for "Glucocorticoids unleash immune-dependent melanoma control through inhibition of the GARP/TGF-β axis"

### Sheet: GSEA_Parental_Down in GC
NAME	GS<br> follow link to MSigDB	GS DETAILS	SIZE	ES	NES	NOM p-val	FDR q-val	FWER p-val	RANK AT MAX	LEADING EDGE
HALLMARK_INTERFERON_ALPHA_RESPONSE	HALLMARK_INTERFERON_ALPHA_RESPONSE	Details ...	93	-0.599472	-2.25515	0	0	0	2328	tags=41%, list=16%, signal=48%
HALLMARK_INFLAMMATORY_RESPONSE	HALLMARK_INFLAMMATORY_RESPONSE	Details ...	179	-0.506516	-2.09885	0	0	0	3109	tags=42%, list=22%, signal=53%
HALLMARK_ALLOGRAFT_REJECTION	HALLMARK_ALLOGRAFT_REJECTION	Details ...	184	-0.489758	-2.04142	0	0	0	3139	tags=38%, list=22%, signal=48%
HALLMARK_INTERFERON_GAMMA_RESPONSE	HALLMARK_INTERFERON_GAMMA_RESPONSE	Details ...	194	-0.483264	-2.01812	0	0	0	3052	tags=41%, list=21%, signal=51%
HALLMARK_TNFA_SIGNALING_VIA_NFKB	HALLMARK_TNFA_SIGNALING_VIA_NFKB	Details ...	192	-0.465098	-1.9362	0	0	0	2531	tags=36%, list=18%, signal=43%
HALLMARK_MTORC1_SIGNALING	HALLMARK_MTORC1_SIGNALING	Details ...	200	-0.42046	-1.74926	0	0.00254006	0.013	3164	tags=32%, list=22%, signal=41%
HALLMARK_IL6_JAK_STAT3_SIGNALING	HALLMARK_IL6_JAK_STAT3_SIGNALING	Details ...	82	-0.46713	-1.73453	0.00154321	0.00249264	0.015	2759	tags=41%, list=19%, signal=51%
HALLMARK_APOPTOSIS	HALLMARK_APOPTOSIS	Details ...	155	-0.407446	-1.64961	0	0.00786809	0.052	2316	tags=25%, list=16%, signal=30%
HALLMARK_IL2_STAT5_SIGNALING	HALLMARK_IL2_STAT5_SIGNALING	Details ...	193	-0.392232	-1.633	0	0.00900869	0.066	2508	tags=27%, list=18%, signal=33%
HALLMARK_KRAS_SIGNALING_UP	HALLMARK_KRAS_SIGNALING_UP	Details ...	184	-0.368074	-1.53409	0	0.0221913	0.167	2967	tags=31%, list=21%, signal=39%
HALLMARK_REACTIVE_OXYGEN_SPECIES_PATHWAY	HALLMARK_REACTIVE_OXYGEN_SPECIES_PATHWAY	Details ...	49	-0.442929	-1.51593	0.0233281	0.0247904	0.2	2096	tags=22%, list=15%, signal=26%
HALLMARK_COMPLEMENT	HALLMARK_COMPLEMENT	Details ...	175	-0.361096	-1.49518	0.00307692	0.0287976	0.245	1487	tags=21%, list=10%, signal=23%
HALLMARK_P53_PATHWAY	HALLMARK_P53_PATHWAY	Details ...	196	-0.354159	-1.48941	0.00285307	0.0281241	0.255	2223	tags=23%, list=16%, signal=27%
HALLMARK_NOTCH_SIGNALING	HALLMARK_NOTCH_SIGNALING	Details ...	32	-0.457276	-1.42104	0.0434028	0.0531578	0.458	2334	tags=25%, list=16%, signal=30%
HALLMARK_ANGIOGENESIS	HALLMARK_ANGIOGENESIS	Details ...	34	-0.455825	-1.40785	0.0632479	0.0555945	0.496	2662	tags=29%, list=19%, signal=36%
HALLMARK_HEME_METABOLISM	HALLMARK_HEME_METABOLISM	Details ...	175	-0.341888	-1.40775	0.0116788	0.0523484	0.498	3090	tags=22%, list=22%, signal=28%
HALLMARK_CHOLESTEROL_HOMEOSTASIS	HALLMARK_CHOLESTEROL_HOMEOSTASIS	Details ...	72	-0.384345	-1.39278	0.0379965	0.0573654	0.55	3140	tags=38%, list=22%, signal=48%
HALLMARK_E2F_TARGETS	HALLMARK_E2F_TARGETS	Details ...	199	-0.331882	-1.38559	0.0131004	0.0579884	0.57	4541	tags=42%, list=32%, signal=60%
HALLMARK_TGF_BETA_SIGNALING	HALLMARK_TGF_BETA_SIGNALING	Details ...	53	-0.402107	-1.36378	0.0628019	0.0674546	0.643	3211	tags=30%, list=22%, signal=39%
HALLMARK_UNFOLDED_PROTEIN_RESPONSE	HALLMARK_UNFOLDED_PROTEIN_RESPONSE	Details ...	111	-0.342933	-1.32773	0.0583717	0.0877019	0.762	3750	tags=35%, list=26%, signal=47%
HALLMARK_COAGULATION	HALLMARK_COAGULATION		112	-0.337848	-1.32486	0.0398162	0.0860025	0.773	2018	tags=23%, list=14%, signal=27%
HALLMARK_DNA_REPAIR	HALLMARK_DNA_REPAIR		147	-0.32099	-1.29002	0.0468986	0.112355	0.87	4804	tags=40%, list=34%, signal=60%
HALLMARK_OXIDATIVE_PHOSPHORYLATION	HALLMARK_OXIDATIVE_PHOSPHORYLATION		198	-0.305115	-1.27391	0.0500759	0.122618	0.905	4504	tags=33%, list=32%, signal=48%
HALLMARK_G2M_CHECKPOINT	HALLMARK_G2M_CHECKPOINT		198	-0.305574	-1.26718	0.0546763	0.124193	0.919	3565	tags=29%, list=25%, signal=38%
HALLMARK_MYC_TARGETS_V1	HALLMARK_MYC_TARGETS_V1		199	-0.303768	-1.26489	0.0616541	0.12217	0.922	5417	tags=46%, list=38%, signal=73%
HALLMARK_ESTROGEN_RESPONSE_EARLY	HALLMARK_ESTROGEN_RESPONSE_EARLY		185	-0.288733	-1.20301	0.110465	0.191829	0.989	2526	tags=24%, list=18%, signal=29%
HALLMARK_UV_RESPONSE_UP	HALLMARK_UV_RESPONSE_UP		146	-0.282605	-1.13835	0.197587	0.294145	1	3301	tags=27%, list=23%, signal=35%
HALLMARK_PANCREAS_BETA_CELLS	HALLMARK_PANCREAS_BETA_CELLS		22	-0.392968	-1.13657	0.271647	0.287038	1	2261	tags=32%, list=16%, signal=38%
HALLMARK_HEDGEHOG_SIGNALING	HALLMARK_HEDGEHOG_SIGNALING		30	-0.365142	-1.09487	0.330404	0.363733	1	3129	tags=33%, list=22%, signal=43%
HALLMARK_GLYCOLYSIS	HALLMARK_GLYCOLYSIS		190	-0.246197	-1.02517	0.388167	0.522246	1	4234	tags=31%, list=30%, signal=44%
HALLMARK_ESTROGEN_RESPONSE_LATE	HALLMARK_ESTROGEN_RESPONSE_LATE		182	-0.23363	-0.97093	0.536732	0.657384	1	2526	tags=22%, list=18%, signal=26%
HALLMARK_ANDROGEN_RESPONSE	HALLMARK_ANDROGEN_RESPONSE		94	-0.252083	-0.955874	0.56051	0.67897	1	3135	tags=27%, list=22%, signal=34%
HALLMARK_WNT_BETA_CATENIN_SIGNALING	HALLMARK_WNT_BETA_CATENIN_SIGNALING		38	-0.287774	-0.919736	0.591803	0.761413	1	3148	tags=26%, list=22%, signal=34%
HALLMARK_APICAL_JUNCTION	HALLMARK_APICAL_JUNCTION		188	-0.197413	-0.824198	0.896296	0.979947	1	3596	tags=27%, list=25%, signal=36%
HALLMARK_ADIPOGENESIS	HALLMARK_ADIPOGENESIS		198	-0.175504	-0.734151	0.987013	1	1	3841	tags=27%, list=27%, signal=36%
HALLMARK_PI3K_AKT_MTOR_SIGNALING	HALLMARK_PI3K_AKT_MTOR_SIGNALING		100	-0.186103	-0.700676	0.970968	1	1	4758	tags=33%, list=33%, signal=49%
HALLMARK_APICAL_SURFACE	HALLMARK_APICAL_SURFACE		40	-0.196161	-0.63072	0.95899	1	1	3572	tags=23%, list=25%, signal=30%
HALLMARK_PROTEIN_SECRETION	HALLMARK_PROTEIN_SECRETION		95	-0.128781	-0.49368	1	1	1	4764	tags=24%, list=33%, signal=36%
HALLMARK_MYC_TARGETS_V2	HALLMARK_MYC_TARGETS_V2		58	-0.107678	-0.381472	1	0.999969	1	5836	tags=40%, list=41%, signal=67%

### Sheet: GSEA_Parental_Up in GC
NAME	GS<br> follow link to MSigDB	GS DETAILS	SIZE	ES	NES	NOM p-val	FDR q-val	FWER p-val	RANK AT MAX	LEADING EDGE
HALLMARK_MYOGENESIS	HALLMARK_MYOGENESIS	Details ...	195	0.358592	1.59076	0	0.0431361	0.067	2207	tags=28%, list=15%, signal=32%
HALLMARK_BILE_ACID_METABOLISM	HALLMARK_BILE_ACID_METABOLISM	Details ...	94	0.338086	1.37038	0.0415512	0.16592	0.411	2386	tags=28%, list=17%, signal=33%
HALLMARK_KRAS_SIGNALING_DN	HALLMARK_KRAS_SIGNALING_DN	Details ...	142	0.305928	1.31237	0.0429799	0.175294	0.574	2400	tags=31%, list=17%, signal=37%
HALLMARK_FATTY_ACID_METABOLISM	HALLMARK_FATTY_ACID_METABOLISM	Details ...	147	0.275303	1.19268	0.123919	0.328339	0.876	2406	tags=22%, list=17%, signal=26%
HALLMARK_PEROXISOME	HALLMARK_PEROXISOME	Details ...	91	0.277763	1.12799	0.186111	0.424779	0.96	2378	tags=21%, list=17%, signal=25%
HALLMARK_UV_RESPONSE_DN	HALLMARK_UV_RESPONSE_DN	Details ...	143	0.250707	1.08233	0.268882	0.484114	0.989	2983	tags=27%, list=21%, signal=33%
HALLMARK_XENOBIOTIC_METABOLISM	HALLMARK_XENOBIOTIC_METABOLISM	Details ...	171	0.239207	1.06022	0.271875	0.479917	0.996	1432	tags=14%, list=10%, signal=15%
HALLMARK_HYPOXIA	HALLMARK_HYPOXIA	Details ...	186	0.21017	0.947436	0.591331	0.811713	1	2413	tags=19%, list=17%, signal=22%
HALLMARK_SPERMATOGENESIS	HALLMARK_SPERMATOGENESIS	Details ...	95	0.222093	0.90017	0.680328	0.883554	1	2590	tags=26%, list=18%, signal=32%
HALLMARK_EPITHELIAL_MESENCHYMAL_TRANSITION	HALLMARK_EPITHELIAL_MESENCHYMAL_TRANSITION	Details ...	190	0.174959	0.788725	0.962099	1	1	3605	tags=28%, list=25%, signal=38%
HALLMARK_MITOTIC_SPINDLE	HALLMARK_MITOTIC_SPINDLE	Details ...	199	0.161838	0.738274	1	0.966488	1	3716	tags=28%, list=26%, signal=38%

### Sheet: GSEA_GRKO_Down in GC
NAME	GS<br> follow link to MSigDB	GS DETAILS	SIZE	ES	NES	NOM p-val	FDR q-val	FWER p-val	RANK AT MAX	LEADING EDGE
HALLMARK_ALLOGRAFT_REJECTION	HALLMARK_ALLOGRAFT_REJECTION	Details ...	184	-0.470485	-2.22825	0	0	0	2639	tags=40%, list=18%, signal=48%
HALLMARK_INTERFERON_ALPHA_RESPONSE	HALLMARK_INTERFERON_ALPHA_RESPONSE	Details ...	93	-0.490058	-2.11896	0	0	0	3615	tags=57%, list=25%, signal=76%
HALLMARK_INFLAMMATORY_RESPONSE	HALLMARK_INFLAMMATORY_RESPONSE	Details ...	179	-0.422582	-1.9893	0	0.000666667	0.001	2466	tags=35%, list=17%, signal=41%
HALLMARK_INTERFERON_GAMMA_RESPONSE	HALLMARK_INTERFERON_GAMMA_RESPONSE	Details ...	194	-0.386536	-1.82593	0	0.00130128	0.003	3642	tags=50%, list=25%, signal=66%
HALLMARK_MYOGENESIS	HALLMARK_MYOGENESIS	Details ...	195	-0.353895	-1.69423	0	0.00720103	0.019	3181	tags=36%, list=22%, signal=46%
HALLMARK_KRAS_SIGNALING_DN	HALLMARK_KRAS_SIGNALING_DN	Details ...	142	-0.32947	-1.50536	0	0.029932	0.093	1518	tags=25%, list=11%, signal=27%
HALLMARK_APICAL_JUNCTION	HALLMARK_APICAL_JUNCTION	Details ...	188	-0.275395	-1.28053	0.0191083	0.171251	0.483	1752	tags=19%, list=12%, signal=21%
HALLMARK_IL2_STAT5_SIGNALING	HALLMARK_IL2_STAT5_SIGNALING	Details ...	193	-0.258881	-1.2385	0.0167598	0.21208	0.619	2684	tags=27%, list=19%, signal=33%
HALLMARK_TNFA_SIGNALING_VIA_NFKB	HALLMARK_TNFA_SIGNALING_VIA_NFKB	Details ...	192	-0.260474	-1.23507	0.0514286	0.190763	0.623	2454	tags=24%, list=17%, signal=29%
HALLMARK_COMPLEMENT	HALLMARK_COMPLEMENT	Details ...	175	-0.265016	-1.23319	0.0617978	0.174563	0.628	2454	tags=26%, list=17%, signal=31%
HALLMARK_IL6_JAK_STAT3_SIGNALING	HALLMARK_IL6_JAK_STAT3_SIGNALING	Details ...	82	-0.291913	-1.23029	0.118774	0.161808	0.633	3153	tags=38%, list=22%, signal=48%
HALLMARK_ESTROGEN_RESPONSE_EARLY	HALLMARK_ESTROGEN_RESPONSE_EARLY	Details ...	185	-0.239693	-1.13493	0.107345	0.301899	0.866	2308	tags=24%, list=16%, signal=28%
HALLMARK_ESTROGEN_RESPONSE_LATE	HALLMARK_ESTROGEN_RESPONSE_LATE	Details ...	182	-0.241916	-1.11782	0.148148	0.316791	0.899	2621	tags=26%, list=18%, signal=32%
HALLMARK_CHOLESTEROL_HOMEOSTASIS	HALLMARK_CHOLESTEROL_HOMEOSTASIS	Details ...	72	-0.266584	-1.08099	0.290566	0.380079	0.953	2927	tags=35%, list=20%, signal=43%
HALLMARK_KRAS_SIGNALING_UP	HALLMARK_KRAS_SIGNALING_UP	Details ...	184	-0.218474	-1.02741	0.397849	0.505975	0.988	2827	tags=27%, list=20%, signal=33%
HALLMARK_APOPTOSIS	HALLMARK_APOPTOSIS	Details ...	155	-0.216675	-1.00966	0.437838	0.52963	0.991	2541	tags=20%, list=18%, signal=24%
HALLMARK_XENOBIOTIC_METABOLISM	HALLMARK_XENOBIOTIC_METABOLISM	Details ...	171	-0.20712	-0.986047	0.486486	0.575216	0.996	1525	tags=13%, list=11%, signal=15%
HALLMARK_HEME_METABOLISM	HALLMARK_HEME_METABOLISM	Details ...	175	-0.210698	-0.984531	0.502994	0.549062	0.996	1169	tags=11%, list=8%, signal=12%
HALLMARK_PANCREAS_BETA_CELLS	HALLMARK_PANCREAS_BETA_CELLS	Details ...	22	-0.228321	-0.705601	0.879056	1	1	2266	tags=18%, list=16%, signal=22%
HALLMARK_ANGIOGENESIS	HALLMARK_ANGIOGENESIS	Details ...	34	-0.195877	-0.687829	0.948485	0.982348	1	2834	tags=26%, list=20%, signal=33%

### Sheet: GSEA_GRKO_Up in GC
NAME	GS<br> follow link to MSigDB	GS DETAILS	SIZE	ES	NES	NOM p-val	FDR q-val	FWER p-val	RANK AT MAX	LEADING EDGE
HALLMARK_WNT_BETA_CATENIN_SIGNALING	HALLMARK_WNT_BETA_CATENIN_SIGNALING	Details ...	38	0.521171	1.67351	0.011994	0.035308	0.045	1259	tags=21%, list=9%, signal=23%
HALLMARK_ANDROGEN_RESPONSE	HALLMARK_ANDROGEN_RESPONSE	Details ...	93	0.430117	1.61151	0.00130378	0.0375744	0.097	3391	tags=35%, list=24%, signal=46%
HALLMARK_TGF_BETA_SIGNALING	HALLMARK_TGF_BETA_SIGNALING	Details ...	53	0.447699	1.523	0.0213675	0.067139	0.23	3592	tags=28%, list=25%, signal=38%
HALLMARK_UV_RESPONSE_DN	HALLMARK_UV_RESPONSE_DN	Details ...	143	0.367514	1.45389	0.00744417	0.106135	0.427	4051	tags=39%, list=28%, signal=54%
HALLMARK_E2F_TARGETS	HALLMARK_E2F_TARGETS	Details ...	199	0.328676	1.35727	0.0189798	0.222056	0.774	4224	tags=32%, list=30%, signal=44%
HALLMARK_UNFOLDED_PROTEIN_RESPONSE	HALLMARK_UNFOLDED_PROTEIN_RESPONSE	Details ...	111	0.330226	1.26359	0.0989717	0.423584	0.971	3917	tags=32%, list=27%, signal=44%
HALLMARK_MITOTIC_SPINDLE	HALLMARK_MITOTIC_SPINDLE	Details ...	199	0.301699	1.24447	0.0687575	0.423067	0.985	3940	tags=29%, list=28%, signal=40%
HALLMARK_PROTEIN_SECRETION	HALLMARK_PROTEIN_SECRETION	Details ...	95	0.33163	1.23673	0.11421	0.392516	0.989	5443	tags=46%, list=38%, signal=74%
HALLMARK_NOTCH_SIGNALING	HALLMARK_NOTCH_SIGNALING	Details ...	32	0.40638	1.2259	0.180867	0.381195	0.994	1374	tags=16%, list=10%, signal=17%
HALLMARK_MYC_TARGETS_V1	HALLMARK_MYC_TARGETS_V1	Details ...	199	0.297529	1.21655	0.0927467	0.37264	0.996	5128	tags=37%, list=36%, signal=56%
HALLMARK_BILE_ACID_METABOLISM	HALLMARK_BILE_ACID_METABOLISM	Details ...	94	0.312155	1.17182	0.173207	0.471705	1	3062	tags=28%, list=21%, signal=35%
HALLMARK_OXIDATIVE_PHOSPHORYLATION	HALLMARK_OXIDATIVE_PHOSPHORYLATION	Details ...	198	0.279426	1.15753	0.159204	0.476582	1	2630	tags=19%, list=18%, signal=23%
HALLMARK_G2M_CHECKPOINT	HALLMARK_G2M_CHECKPOINT	Details ...	198	0.263847	1.08388	0.274074	0.697099	1	5355	tags=37%, list=37%, signal=58%
HALLMARK_HEDGEHOG_SIGNALING	HALLMARK_HEDGEHOG_SIGNALING	Details ...	30	0.35245	1.0816	0.334328	0.655703	1	3278	tags=33%, list=23%, signal=43%
HALLMARK_EPITHELIAL_MESENCHYMAL_TRANSITION	HALLMARK_EPITHELIAL_MESENCHYMAL_TRANSITION	Details ...	190	0.263409	1.08054	0.284472	0.615647	1	3661	tags=27%, list=26%, signal=36%
HALLMARK_COAGULATION	HALLMARK_COAGULATION	Details ...	112	0.249205	0.954713	0.556274	1	1	3242	tags=28%, list=23%, signal=36%
HALLMARK_ADIPOGENESIS	HALLMARK_ADIPOGENESIS	Details ...	198	0.231582	0.950036	0.603081	1	1	2436	tags=16%, list=17%, signal=19%
HALLMARK_FATTY_ACID_METABOLISM	HALLMARK_FATTY_ACID_METABOLISM	Details ...	147	0.235003	0.932588	0.60199	1	1	3020	tags=20%, list=21%, signal=25%
HALLMARK_DNA_REPAIR	HALLMARK_DNA_REPAIR	Details ...	147	0.237343	0.93217	0.617795	0.96621	1	4108	tags=30%, list=29%, signal=42%
HALLMARK_PEROXISOME	HALLMARK_PEROXISOME	Details ...	91	0.247472	0.930676	0.595745	0.922405	1	4069	tags=26%, list=28%, signal=37%
HALLMARK_SPERMATOGENESIS	HALLMARK_SPERMATOGENESIS		95	0.230632	0.857613	0.735484	1	1	2526	tags=18%, list=18%, signal=22%
HALLMARK_APICAL_SURFACE	HALLMARK_APICAL_SURFACE		40	0.265107	0.856276	0.691964	1	1	3587	tags=33%, list=25%, signal=43%
HALLMARK_PI3K_AKT_MTOR_SIGNALING	HALLMARK_PI3K_AKT_MTOR_SIGNALING		100	0.21756	0.826271	0.820955	1	1	4877	tags=33%, list=34%, signal=50%
HALLMARK_HYPOXIA	HALLMARK_HYPOXIA		186	0.190555	0.77925	0.922126	1	1	2421	tags=16%, list=17%, signal=19%
HALLMARK_GLYCOLYSIS	HALLMARK_GLYCOLYSIS		190	0.1897	0.77152	0.951479	1	1	2421	tags=15%, list=17%, signal=18%
HALLMARK_MTORC1_SIGNALING	HALLMARK_MTORC1_SIGNALING		200	0.185719	0.76256	0.953125	1	1	3297	tags=17%, list=23%, signal=22%
HALLMARK_REACTIVE_OXYGEN_SPECIES_PATHWAY	HALLMARK_REACTIVE_OXYGEN_SPECIES_PATHWAY		49	0.204604	0.694472	0.935673	1	1	2504	tags=14%, list=18%, signal=17%
HALLMARK_UV_RESPONSE_UP	HALLMARK_UV_RESPONSE_UP		146	0.164662	0.656815	0.994911	1	1	1250	tags=7%, list=9%, signal=7%
HALLMARK_P53_PATHWAY	HALLMARK_P53_PATHWAY		196	0.14733	0.606234	1	1	1	2940	tags=17%, list=21%, signal=21%
HALLMARK_MYC_TARGETS_V2	HALLMARK_MYC_TARGETS_V2		58	0.171661	0.588051	0.997171	0.996573	1	1039	tags=7%, list=7%, signal=7%
