## Supplementary Table S6 for "Glucocorticoids unleash immune-dependent melanoma control through inhibition of the GARP/TGF-β axis"

### Sheet: CD8
Gene set ID	Normalized enrichment score (SZ26_02_HTO vs SZ26_01_HTO)	P-value (SZ26_02_HTO vs SZ26_01_HTO)	FDR (SZ26_02_HTO vs SZ26_01_HTO)	Leading edge size (SZ26_02_HTO vs SZ26_01_HTO)
HALLMARK_MYC_TARGETS_V2	1.65	0	0	30
HALLMARK_ANDROGEN_RESPONSE	1.59	0	0	37
HALLMARK_PROTEIN_SECRETION	1.47	0	0.0402	48
HALLMARK_FATTY_ACID_METABOLISM	1.4	0	0.0991	66
HALLMARK_UV_RESPONSE_UP	1.33	0	0.162	47
HALLMARK_TNFA_SIGNALING_VIA_NFKB	1.33	0.0465	0.135	60
HALLMARK_P53_PATHWAY	1.33	0	0.116	74
HALLMARK_PEROXISOME	1.32	0	0.108	44
HALLMARK_IL2_STAT5_SIGNALING	1.31	0.0323	0.0977	43
HALLMARK_ESTROGEN_RESPONSE_LATE	1.3	0	0.1	54
HALLMARK_UNFOLDED_PROTEIN_RESPONSE	1.28	0.075	0.11	46
HALLMARK_HEME_METABOLISM	1.28	0	0.106	56
HALLMARK_OXIDATIVE_PHOSPHORYLATION	1.28	0.0851	0.0981	105
HALLMARK_ADIPOGENESIS	1.27	0.0278	0.0948	72
HALLMARK_DNA_REPAIR	1.27	0.0682	0.0954	66
HALLMARK_SPERMATOGENESIS	1.25	0.0952	0.0981	38
HALLMARK_APICAL_SURFACE	1.24	0.182	0.1	14
HALLMARK_UV_RESPONSE_DN	1.23	0.0357	0.107	44
HALLMARK_ESTROGEN_RESPONSE_EARLY	1.2	0	0.135	46
HALLMARK_PI3K_AKT_MTOR_SIGNALING	1.1	0.234	0.277	39
HALLMARK_MYC_TARGETS_V1	1.1	0.268	0.275	104
HALLMARK_XENOBIOTIC_METABOLISM	1.09	0	0.276	59
HALLMARK_MYOGENESIS	1.07	0.143	0.307	42
HALLMARK_HYPOXIA	1.04	0.326	0.379	40
HALLMARK_CHOLESTEROL_HOMEOSTASIS	0.994	0.429	0.483	17
HALLMARK_BILE_ACID_METABOLISM	0.958	0.636	0.587	29
HALLMARK_WNT_BETA_CATENIN_SIGNALING	0.932	0.667	0.649	15
HALLMARK_KRAS_SIGNALING_DN	-0.823	0.867	0.895	59
HALLMARK_PANCREAS_BETA_CELLS	-0.838	0.75	0.899	3
HALLMARK_TGF_BETA_SIGNALING	-0.88	0.833	0.839	18
HALLMARK_MTORC1_SIGNALING	-0.906	0.627	0.799	41
HALLMARK_REACTIVE_OXIGEN_SPECIES_PATHWAY	-0.916	0.694	0.81	13
HALLMARK_APOPTOSIS	-0.936	0.579	0.792	52
HALLMARK_GLYCOLYSIS	-0.966	0.547	0.731	51
HALLMARK_MITOTIC_SPINDLE	-0.984	0.517	0.716	56
HALLMARK_NOTCH_SIGNALING	-1.02	0.382	0.635	12
HALLMARK_EPITHELIAL_MESENCHYMAL_TRANSITION	-1.06	0.315	0.532	66
HALLMARK_KRAS_SIGNALING_UP	-1.07	0.273	0.518	64
HALLMARK_INFLAMMATORY_RESPONSE	-1.08	0.277	0.557	71
HALLMARK_COMPLEMENT	-1.12	0.221	0.43	60
HALLMARK_COAGULATION	-1.13	0.143	0.444	52
HALLMARK_E2F_TARGETS	-1.2	0.218	0.278	76
HALLMARK_ANGIOGENESIS	-1.2	0.128	0.311	17
HALLMARK_IL6_JAK_STAT3_SIGNALING	-1.3	0.0294	0.127	22
HALLMARK_APICAL_JUNCTION	-1.3	0	0.145	58
HALLMARK_G2M_CHECKPOINT	-1.31	0.069	0.151	75
HALLMARK_ALLOGRAFT_REJECTION	-1.32	0	0.164	51
HALLMARK_HEDGEHOG_SIGNALING	-1.36	0.0161	0.156	14
HALLMARK_INTERFERON_GAMMA_RESPONSE	-1.37	0.0566	0.208	80
HALLMARK_INTERFERON_ALPHA_RESPONSE	-1.48	0.0408	0.0871	49

### Sheet: Neutrophils
Gene set ID	Gene set description	Gene set size	Enrichment score (SZ26_02_HTO vs SZ26_01_HTO)	Normalized enrichment score (SZ26_02_HTO vs SZ26_01_HTO)	P-value (SZ26_02_HTO vs SZ26_01_HTO)	FDR (SZ26_02_HTO vs SZ26_01_HTO)	Leading edge size (SZ26_02_HTO vs SZ26_01_HTO)
HALLMARK_OXIDATIVE_PHOSPHORYLATION	https://www.gsea-msigdb.org/gsea/msigdb/mouse/geneset/HALLMARK_OXIDATIVE_PHOSPHORYLATION	178	0.388	2.05	0	0	89
HALLMARK_MYC_TARGETS_V1	https://www.gsea-msigdb.org/gsea/msigdb/mouse/geneset/HALLMARK_MYC_TARGETS_V1	180	0.43	1.96	0	0.0152	79
HALLMARK_ANDROGEN_RESPONSE	https://www.gsea-msigdb.org/gsea/msigdb/mouse/geneset/HALLMARK_ANDROGEN_RESPONSE	75	0.335	1.78	0	0.0203	18
HALLMARK_UNFOLDED_PROTEIN_RESPONSE	https://www.gsea-msigdb.org/gsea/msigdb/mouse/geneset/HALLMARK_UNFOLDED_PROTEIN_RESPONSE	94	0.322	1.69	0	0.0304	32
HALLMARK_ADIPOGENESIS	https://www.gsea-msigdb.org/gsea/msigdb/mouse/geneset/HALLMARK_ADIPOGENESIS	157	0.274	1.62	0	0.0578	49
HALLMARK_E2F_TARGETS	https://www.gsea-msigdb.org/gsea/msigdb/mouse/geneset/HALLMARK_E2F_TARGETS	154	0.292	1.55	0	0.0836	49
HALLMARK_FATTY_ACID_METABOLISM	https://www.gsea-msigdb.org/gsea/msigdb/mouse/geneset/HALLMARK_FATTY_ACID_METABOLISM	112	0.31	1.53	0	0.0782	35
HALLMARK_ESTROGEN_RESPONSE_EARLY	https://www.gsea-msigdb.org/gsea/msigdb/mouse/geneset/HALLMARK_ESTROGEN_RESPONSE_EARLY	113	0.29	1.53	0	0.0703	31
HALLMARK_G2M_CHECKPOINT	https://www.gsea-msigdb.org/gsea/msigdb/mouse/geneset/HALLMARK_G2M_CHECKPOINT	153	0.233	1.34	0.0833	0.196	52
HALLMARK_BILE_ACID_METABOLISM	https://www.gsea-msigdb.org/gsea/msigdb/mouse/geneset/HALLMARK_BILE_ACID_METABOLISM	60	0.242	1.33	0.0667	0.188	18
HALLMARK_UV_RESPONSE_DN	https://www.gsea-msigdb.org/gsea/msigdb/mouse/geneset/HALLMARK_UV_RESPONSE_DN	98	0.249	1.29	0.114	0.233	15
HALLMARK_PEROXISOME	https://www.gsea-msigdb.org/gsea/msigdb/mouse/geneset/HALLMARK_PEROXISOME	76	0.241	1.27	0.0455	0.228	17
HALLMARK_SPERMATOGENESIS	https://www.gsea-msigdb.org/gsea/msigdb/mouse/geneset/HALLMARK_SPERMATOGENESIS	60	0.249	1.26	0.1	0.221	13
HALLMARK_GLYCOLYSIS	https://www.gsea-msigdb.org/gsea/msigdb/mouse/geneset/HALLMARK_GLYCOLYSIS	131	0.241	1.23	0	0.265	24
HALLMARK_DNA_REPAIR	https://www.gsea-msigdb.org/gsea/msigdb/mouse/geneset/HALLMARK_DNA_REPAIR	126	0.234	1.22	0	0.262	40
HALLMARK_CHOLESTEROL_HOMEOSTASIS	https://www.gsea-msigdb.org/gsea/msigdb/mouse/geneset/HALLMARK_CHOLESTEROL_HOMEOSTASIS	53	0.246	1.16	0.241	0.335	12
HALLMARK_KRAS_SIGNALING_DN	https://www.gsea-msigdb.org/gsea/msigdb/mouse/geneset/HALLMARK_KRAS_SIGNALING_DN	58	0.235	1.11	0.265	0.403	14
HALLMARK_MITOTIC_SPINDLE	https://www.gsea-msigdb.org/gsea/msigdb/mouse/geneset/HALLMARK_MITOTIC_SPINDLE	160	0.197	1.1	0.219	0.407	32
HALLMARK_P53_PATHWAY	https://www.gsea-msigdb.org/gsea/msigdb/mouse/geneset/HALLMARK_P53_PATHWAY	157	0.2	1.09	0.28	0.399	39
HALLMARK_TGF_BETA_SIGNALING	https://www.gsea-msigdb.org/gsea/msigdb/mouse/geneset/HALLMARK_TGF_BETA_SIGNALING	43	0.246	0.972	0.567	0.618	12
HALLMARK_HEME_METABOLISM	https://www.gsea-msigdb.org/gsea/msigdb/mouse/geneset/HALLMARK_HEME_METABOLISM	139	0.168	0.961	0.531	0.615	33
HALLMARK_PROTEIN_SECRETION	https://www.gsea-msigdb.org/gsea/msigdb/mouse/geneset/HALLMARK_PROTEIN_SECRETION	87	0.187	0.958	0.571	0.595	11
HALLMARK_MYOGENESIS	https://www.gsea-msigdb.org/gsea/msigdb/mouse/geneset/HALLMARK_MYOGENESIS	90	0.16	0.926	0.538	0.644	4
HALLMARK_ESTROGEN_RESPONSE_LATE	https://www.gsea-msigdb.org/gsea/msigdb/mouse/geneset/HALLMARK_ESTROGEN_RESPONSE_LATE	112	0.179	0.921	0.655	0.631	15
HALLMARK_MYC_TARGETS_V2	https://www.gsea-msigdb.org/gsea/msigdb/mouse/geneset/HALLMARK_MYC_TARGETS_V2	50	0.165	0.782	0.857	0.861	24
HALLMARK_WNT_BETA_CATENIN_SIGNALING	https://www.gsea-msigdb.org/gsea/msigdb/mouse/geneset/HALLMARK_WNT_BETA_CATENIN_SIGNALING	23	-0.234	-0.806	0.794	0.809	8
HALLMARK_MTORC1_SIGNALING	https://www.gsea-msigdb.org/gsea/msigdb/mouse/geneset/HALLMARK_MTORC1_SIGNALING	165	-0.179	-0.901	0.701	0.668	17
HALLMARK_PANCREAS_BETA_CELLS	https://www.gsea-msigdb.org/gsea/msigdb/mouse/geneset/HALLMARK_PANCREAS_BETA_CELLS	13	-0.337	-0.962	0.53	0.571	4
HALLMARK_UV_RESPONSE_UP	https://www.gsea-msigdb.org/gsea/msigdb/mouse/geneset/HALLMARK_UV_RESPONSE_UP	112	-0.206	-0.969	0.5	0.582	13
HALLMARK_XENOBIOTIC_METABOLISM	https://www.gsea-msigdb.org/gsea/msigdb/mouse/geneset/HALLMARK_XENOBIOTIC_METABOLISM	121	-0.185	-0.982	0.494	0.587	25
HALLMARK_PI3K_AKT_MTOR_SIGNALING	https://www.gsea-msigdb.org/gsea/msigdb/mouse/geneset/HALLMARK_PI3K_AKT_MTOR_SIGNALING	91	-0.243	-1.07	0.338	0.445	16
HALLMARK_APICAL_SURFACE	https://www.gsea-msigdb.org/gsea/msigdb/mouse/geneset/HALLMARK_APICAL_SURFACE	18	-0.328	-1.15	0.293	0.3	8
HALLMARK_HYPOXIA	https://www.gsea-msigdb.org/gsea/msigdb/mouse/geneset/HALLMARK_HYPOXIA	133	-0.248	-1.16	0.277	0.313	24
HALLMARK_ANGIOGENESIS	https://www.gsea-msigdb.org/gsea/msigdb/mouse/geneset/HALLMARK_ANGIOGENESIS	19	-0.348	-1.16	0.213	0.33	8
HALLMARK_HEDGEHOG_SIGNALING	https://www.gsea-msigdb.org/gsea/msigdb/mouse/geneset/HALLMARK_HEDGEHOG_SIGNALING	21	-0.324	-1.18	0.259	0.306	12
HALLMARK_EPITHELIAL_MESENCHYMAL_TRANSITION	https://www.gsea-msigdb.org/gsea/msigdb/mouse/geneset/HALLMARK_EPITHELIAL_MESENCHYMAL_TRANSITION	87	-0.252	-1.2	0.129	0.296	20
HALLMARK_NOTCH_SIGNALING	https://www.gsea-msigdb.org/gsea/msigdb/mouse/geneset/HALLMARK_NOTCH_SIGNALING	22	-0.373	-1.24	0.274	0.257	6
HALLMARK_APOPTOSIS	https://www.gsea-msigdb.org/gsea/msigdb/mouse/geneset/HALLMARK_APOPTOSIS	128	-0.23	-1.26	0.143	0.24	32
HALLMARK_IL2_STAT5_SIGNALING	https://www.gsea-msigdb.org/gsea/msigdb/mouse/geneset/HALLMARK_IL2_STAT5_SIGNALING	166	-0.265	-1.33	0.0494	0.159	41
HALLMARK_KRAS_SIGNALING_UP	https://www.gsea-msigdb.org/gsea/msigdb/mouse/geneset/HALLMARK_KRAS_SIGNALING_UP	125	-0.287	-1.42	0.0135	0.0942	34
HALLMARK_REACTIVE_OXIGEN_SPECIES_PATHWAY	https://www.gsea-msigdb.org/gsea/msigdb/mouse/geneset/HALLMARK_REACTIVE_OXIGEN_SPECIES_PATHWAY	44	-0.314	-1.44	0.0566	0.0946	12
HALLMARK_APICAL_JUNCTION	https://www.gsea-msigdb.org/gsea/msigdb/mouse/geneset/HALLMARK_APICAL_JUNCTION	105	-0.302	-1.56	0.0167	0.0406	32
HALLMARK_COAGULATION	https://www.gsea-msigdb.org/gsea/msigdb/mouse/geneset/HALLMARK_COAGULATION	72	-0.362	-1.72	0	0.00745	23
HALLMARK_IL6_JAK_STAT3_SIGNALING	https://www.gsea-msigdb.org/gsea/msigdb/mouse/geneset/HALLMARK_IL6_JAK_STAT3_SIGNALING	69	-0.389	-1.74	0	0.00852	14
HALLMARK_COMPLEMENT	https://www.gsea-msigdb.org/gsea/msigdb/mouse/geneset/HALLMARK_COMPLEMENT	140	-0.349	-1.74	0	0.00869	48
HALLMARK_TNFA_SIGNALING_VIA_NFKB	https://www.gsea-msigdb.org/gsea/msigdb/mouse/geneset/HALLMARK_TNFA_SIGNALING_VIA_NFKB	173	-0.363	-1.75	0	0.00894	48
HALLMARK_INTERFERON_ALPHA_RESPONSE	https://www.gsea-msigdb.org/gsea/msigdb/mouse/geneset/HALLMARK_INTERFERON_ALPHA_RESPONSE	83	-0.492	-1.87	0	0.00373	38
HALLMARK_INFLAMMATORY_RESPONSE	https://www.gsea-msigdb.org/gsea/msigdb/mouse/geneset/HALLMARK_INFLAMMATORY_RESPONSE	153	-0.393	-1.88	0	0.00497	38
HALLMARK_INTERFERON_GAMMA_RESPONSE	https://www.gsea-msigdb.org/gsea/msigdb/mouse/geneset/HALLMARK_INTERFERON_GAMMA_RESPONSE	168	-0.478	-2.14	0	0	52
HALLMARK_ALLOGRAFT_REJECTION	https://www.gsea-msigdb.org/gsea/msigdb/mouse/geneset/HALLMARK_ALLOGRAFT_REJECTION	151	-0.475	-2.2	0	0	49

### Sheet: Monocytes
Gene set ID	Normalized enrichment score (SZ26_02_HTO vs SZ26_01_HTO)	P-value (SZ26_02_HTO vs SZ26_01_HTO)	FDR (SZ26_02_HTO vs SZ26_01_HTO)	Leading edge size (SZ26_02_HTO vs SZ26_01_HTO)
HALLMARK_INTERFERON_ALPHA_RESPONSE	-1.77	0	0	65
HALLMARK_INTERFERON_GAMMA_RESPONSE	-1.77	0	0	100
HALLMARK_ALLOGRAFT_REJECTION	-1.49	0	0.0213	82
HALLMARK_IL6_JAK_STAT3_SIGNALING	-1.4	0	0.055	34
HALLMARK_INFLAMMATORY_RESPONSE	-1.27	0.0625	0.257	75
HALLMARK_PI3K_AKT_MTOR_SIGNALING	-1.18	0.125	0.497	37
HALLMARK_KRAS_SIGNALING_UP	-1.16	0.0787	0.517	73
HALLMARK_APICAL_JUNCTION	-1.16	0.0476	0.472	50
HALLMARK_COMPLEMENT	-1.14	0.132	0.479	59
HALLMARK_TGF_BETA_SIGNALING	-1.14	0.191	0.451	23
HALLMARK_APOPTOSIS	-1.1	0.108	0.559	48
HALLMARK_PANCREAS_BETA_CELLS	-1.08	0.321	0.624	3
HALLMARK_PEROXISOME	-1.07	0.295	0.591	46
HALLMARK_CHOLESTEROL_HOMEOSTASIS	-1.04	0.364	0.664	25
HALLMARK_TNFA_SIGNALING_VIA_NFKB	-1.04	0.38	0.637	64
HALLMARK_G2M_CHECKPOINT	-1.04	0.385	0.608	86
HALLMARK_UV_RESPONSE_UP	-0.996	0.433	0.726	43
HALLMARK_XENOBIOTIC_METABOLISM	-0.949	0.617	0.862	46
HALLMARK_KRAS_SIGNALING_DN	-0.934	0.667	0.871	69
HALLMARK_BILE_ACID_METABOLISM	-0.928	0.644	0.846	45
HALLMARK_DNA_REPAIR	-0.916	0.733	0.841	30
HALLMARK_HEME_METABOLISM	-0.898	0.79	0.86	58
HALLMARK_E2F_TARGETS	-0.886	0.758	0.857	78
HALLMARK_MITOTIC_SPINDLE	-0.88	0.872	0.834	72
HALLMARK_FATTY_ACID_METABOLISM	-0.873	0.784	0.818	60
HALLMARK_SPERMATOGENESIS	-0.861	0.818	0.816	40
HALLMARK_REACTIVE_OXIGEN_SPECIES_PATHWAY	0.775	0.865	0.964	9
HALLMARK_PROTEIN_SECRETION	0.878	0.727	0.847	33
HALLMARK_MTORC1_SIGNALING	0.935	0.704	0.683	63
HALLMARK_IL2_STAT5_SIGNALING	0.935	0.762	0.715	51
HALLMARK_OXIDATIVE_PHOSPHORYLATION	0.944	0.444	0.72	89
HALLMARK_P53_PATHWAY	0.945	0.667	0.755	51
HALLMARK_WNT_BETA_CATENIN_SIGNALING	0.955	0.421	0.756	10
HALLMARK_ANGIOGENESIS	0.987	0.367	0.647	11
HALLMARK_MYOGENESIS	1.01	0.25	0.596	33
HALLMARK_APICAL_SURFACE	1.01	0.375	0.632	4
HALLMARK_HEDGEHOG_SIGNALING	1.02	0.4	0.636	9
HALLMARK_UV_RESPONSE_DN	1.05	0.3	0.555	36
HALLMARK_ADIPOGENESIS	1.07	0.211	0.526	69
HALLMARK_UNFOLDED_PROTEIN_RESPONSE	1.09	0.194	0.508	50
HALLMARK_ESTROGEN_RESPONSE_LATE	1.1	0.2	0.521	38
HALLMARK_ANDROGEN_RESPONSE	1.17	0.103	0.368	31
HALLMARK_MYC_TARGETS_V2	1.21	0.0769	0.324	37
HALLMARK_ESTROGEN_RESPONSE_EARLY	1.24	0	0.277	44
HALLMARK_GLYCOLYSIS	1.25	0.0455	0.306	67
HALLMARK_MYC_TARGETS_V1	1.28	0.0811	0.306	101
HALLMARK_COAGULATION	1.28	0.0667	0.378	34
HALLMARK_NOTCH_SIGNALING	1.28	0.0732	0.503	11
HALLMARK_EPITHELIAL_MESENCHYMAL_TRANSITION	1.29	0	0.701	40
HALLMARK_HYPOXIA	1.34	0.0612	0.899	60
